# pChem: a modification-centric assessment tool for the performance of chemoproteomic probes

**DOI:** 10.1101/2021.09.22.461295

**Authors:** Ji-Xiang He, Zheng-Cong Fei, Ling Fu, Cai-Ping Tian, Fu-Chu He, Hao Chi, Jing Yang

**Affiliations:** College of Chemistry & Environmental Science, Hebei University, Baoding, 071002, China; State Key Laboratory of Proteomics; Beijing Proteome Research Center; National Center for Protein Sciences • Beijing; Beijing Institute of Lifeomics, Beijing, China; Key Laboratory of Intelligent Information Processing of Chinese Academy of Sciences (CAS); Institute of Computing Technology, CAS; University of Chinese Academy of Sciences, Beijing, China

## Abstract

Chemoproteomics has emerged as a key technology to expand the functional space in complex proteomes for probing fundamental biology and for discovering new small molecule-based therapies. Here we report a modification-centric computational tool termed <u>pChem</u> to provide a streamlined pipeline for unbiased performance assessment of chemoproteomic probes. The pipeline starts with an experimental setting for isotopically coding probe-derived modifications (PDMs) that can be automatically recognized by pChem, with masses accurately calculated and sites precisely localized. Further, pChem exports on-demand reports by scoring the profiling efficiency, modification-homogeneity and proteome-wide residue selectivity of a tested probe. The performance and robustness of pChem were benchmarked by applying it to eighteen bioorthogonal probes. Of note, the analyses reveal that the formation of unexpected PDMs can be driven by endogenous reactive metabolites (e.g., bioactive aldehydes and glutathione). Together, pChem is a powerful and user-friendly tool that aims to facilitate the development of probes for the ever-growing field of chemoproteomics.
