## Supplementary Table 3 for "pChem: a modification-centric assessment tool for the performance of chemoproteomic probes"

### Sheet: Diff instruments
QE_plus
Rank	Mass Shift	Isotopic Label	Peptide Total	PSM Total	Peptide L|H	PSM L|H	Top1 Site	Top1 Probability	Accurate Mass	Site (Location /Probability)-Others
1	PFIND_DELTA_252	Yes	3964	4672	1642|2322	1867|2805	C	0.943	252.122078|258.142111(16 ppm)	N-SIDE(0.121); A(0.032); P(0.006); E(0.004); G(0.003); Q(0.002); L(0.002); V(0.002); N(0.002); I(0.002); T(0.001); C-SIDE(0.001); Y(0.001); S(0.001); D(0.001); M(0.001);
2	PFIND_DELTA_268	Yes	332	432	145|187	189|243	M	0.349	268.116632|274.137341(95 ppm)	C(0.307); N-SIDE(0.212); A(0.127); S(0.037); G(0.032); I(0.026); P(0.021); L(0.021); E(0.011); T(0.011); N(0.011); F(0.011); D(0.011); Q(0.011); V(0.005); H(0.005); K(0.005);
HFX
Rank	Mass Shift	Isotopic Label	Peptide Total	PSM Total	Peptide L|H	PSM L|H	Top1 Site	Top1 Probability	Accurate Mass	Site (Location /Probability)-Others
1	PFIND_DELTA_252	Yes	3395	4925	1650|1745	2385|2540	C	0.929	252.122395|258.142118(67 ppm)	N-SIDE(0.093); A(0.048); S(0.005); T(0.003); Q(0.003); P(0.002); V(0.002); G(0.002); E(0.002); M(0.002); L(0.002); N(0.001); Y(0.001); D(0.001); F(0.0);
2	PFIND_DELTA_268	Yes	420	699	197|223	323|376	C	0.464	268.11736|274.137599(17 ppm)	M(0.288); N-SIDE(0.152); V(0.121); A(0.077); D(0.012); E(0.009); T(0.006); S(0.003); H(0.003); G(0.003); Q(0.003); P(0.003); Y(0.003); I(0.003);
480
Rank	Mass Shift	Isotopic Label	Peptide Total	PSM Total	Peptide L|H	PSM L|H	Top1 Site	Top1 Probability	Accurate Mass	Site (Location /Probability)-Others
1	PFIND_DELTA_252	Yes	7440	10002	4048|3392	5525|4477	C	0.92	252.122106|258.142272(5 ppm)	N-SIDE(0.106); A(0.049); M(0.006); P(0.004); S(0.004); G(0.003); L(0.003); T(0.002); D(0.002); I(0.001); N(0.001); E(0.001); V(0.001); Y(0.001); Q(0.001); F(0.0); R(0.0); K(0.0); W(0.0);
Fusion
Rank	Mass Shift	Isotopic Label	Peptide Total	PSM Total	Peptide L|H	PSM L|H	Top1 Site	Top1 Probability	Accurate Mass	Site (Location /Probability)-Others
1	PFIND_DELTA_252	Yes	5340	6508	2611|2729	3118|3390	C	0.937	252.12244|258.142389(30 ppm)	N-SIDE(0.118); A(0.036); P(0.006); M(0.005); G(0.003); L(0.003); E(0.002); D(0.001); T(0.001); S(0.001); I(0.001); V(0.001); N(0.001); W(0.0); F(0.0); Y(0.0); H(0.0); Q(0.0);
2	PFIND_DELTA_268	Yes	455	641	229|226	318|323	C	0.403	268.117894|274.137737(48 ppm)	M(0.362); N-SIDE(0.145); A(0.132); S(0.025); P(0.016); N(0.009); L(0.009); V(0.009); E(0.006); T(0.006); Y(0.006); W(0.003); I(0.003); D(0.003); F(0.003); H(0.003);
Lumos
Rank	Mass Shift	Isotopic Label	Peptide Total	PSM Total	Peptide L|H	PSM L|H	Top1 Site	Top1 Probability	Accurate Mass	Site (Location /Probability)-Others
1	PFIND_DELTA_252	Yes	5079	6243	2467|2612	2953|3290	C	0.936	252.121942|258.141927(24 ppm)	N-SIDE(0.113); A(0.042); P(0.005); M(0.003); N(0.002); G(0.002); L(0.002); S(0.002); D(0.001); E(0.001); I(0.001); W(0.001); Q(0.001); C-SIDE(0.001); V(0.001); Y(0.0); K(0.0); T(0.0); R(0.0);
2	PFIND_DELTA_268	Yes	405	536	193|212	256|280	C	0.461	268.116809|274.136905(5 ppm)	M(0.316); N-SIDE(0.129); A(0.113); S(0.035); V(0.02); P(0.012); L(0.008); E(0.008); Y(0.008); G(0.004); W(0.004); I(0.004); N(0.004); F(0.004);
AB5600
Rank	Mass Shift	Isotopic Label	Peptide Total	PSM Total	Peptide L|H	PSM L|H	Top1 Site	Top1 Probability	Accurate Mass	Site (Location /Probability)-Others
1	PFIND_DELTA_252	Yes	469	517	250|219	280|237	C	0.871	252.127926|258.147163(148 ppm)	N-SIDE(0.15); A(0.054); C-SIDE(0.014); G(0.011); K(0.011); E(0.007); T(0.007); P(0.007); Q(0.007); D(0.007); M(0.007); R(0.004); F(0.004); N(0.004);
AB6600
Rank	Mass Shift	Isotopic Label	Peptide Total	PSM Total	Peptide L|H	PSM L|H	Top1 Site	Top1 Probability	Accurate Mass	Site (Location /Probability)-Others
1	PFIND_DELTA_252	Yes	185	212	82|103	96|116	C	0.833	252.122615|258.142378(61 ppm)	N-SIDE(0.115); A(0.073); M(0.052); P(0.021); V(0.021);
2	PFIND_DELTA_268	Yes	11	12	6|5	7|5	M	0.857	268.118893|274.13877(42 ppm)	N-SIDE(0.286); A(0.143);
Tims-TOF
Rank	Mass Shift	Isotopic Label	Peptide Total	PSM Total	Peptide L|H	PSM L|H	Top1 Site	Top1 Probability	Accurate Mass	Site (Location /Probability)-Others
1	PFIND_DELTA_252	Yes	3161	3279	604|2557	612|2667	C	0.935	252.125216|258.144568(129 ppm)	N-SIDE(0.124); A(0.031); C-SIDE(0.013); K(0.007); D(0.005); R(0.005); S(0.005); P(0.003); M(0.003); V(0.003); T(0.002); Q(0.002);

### Sheet: Diff ratios
IPM_L1H1
Rank	Mass Shift	Isotopic Label	Peptide Total	PSM Total	Peptide L|H	PSM L|H	Top1 Site	Top1 Probability	Accurate Mass	Site (Location /Probability)-Others
1	PFIND_DELTA_252	Yes	3145	3696	1646|1499	1939|1757	C	0.937	252.121738|258.141944(12 ppm)	N-SIDE(0.144); A(0.044); P(0.005); I(0.002); E(0.002); N(0.002); Q(0.002); H(0.002); S(0.002); T(0.001); V(0.001); G(0.001); R(0.001); M(0.001); D(0.001);
2	PFIND_DELTA_268	Yes	200	279	96|104	140|139	M	0.386	268.117227|274.137436(12 ppm)	C(0.329); N-SIDE(0.236); A(0.114); S(0.036); L(0.036); I(0.014); V(0.014); Y(0.014); P(0.014); G(0.014); F(0.007); Q(0.007); N(0.007); D(0.007);
IPM_L1H2
Rank	Mass Shift	Isotopic Label	Peptide Total	PSM Total	Peptide L|H	PSM L|H	Top1 Site	Top1 Probability	Accurate Mass	Site (Location /Probability)-Others
1	PFIND_DELTA_252	Yes	3520	4216	1047|2473	1164|3052	C	0.961	252.121986|258.142389(45 ppm)	N-SIDE(0.161); A(0.022); P(0.006); L(0.002); T(0.002); S(0.002); V(0.001); G(0.001); I(0.001); M(0.001); F(0.001); N(0.001);
2	PFIND_DELTA_268	Yes	300	397	64|236	86|311	M	0.442	268.117615|274.137483(43 ppm)	C(0.314); N-SIDE(0.256); A(0.093); L(0.023); I(0.023); V(0.023); G(0.023); H(0.012); N(0.012); F(0.012); D(0.012); S(0.012);
IPM_L1H5
Rank	Mass Shift	Isotopic Label	Peptide Total	PSM Total	Peptide L|H	PSM L|H	Top1 Site	Top1 Probability	Accurate Mass	Site (Location /Probability)-Others
1	PFIND_DELTA_252	Yes	3211	3962	474|2737	523|3439	C	0.954	252.122276|258.142545(22 ppm)	N-SIDE(0.168); A(0.021); P(0.017); Q(0.002); H(0.002); F(0.002); E(0.002);
2	PFIND_DELTA_268	Yes	314	438	31|283	44|394	M	0.455	268.118049|274.138062(19 ppm)	C(0.364); N-SIDE(0.182); I(0.045); L(0.023); E(0.023); A(0.023); N(0.023); D(0.023); P(0.023);
IPM_L1H10
Rank	Mass Shift	Isotopic Label	Peptide Total	PSM Total	Peptide L|H	PSM L|H	Top1 Site	Top1 Probability	Accurate Mass	Site (Location /Probability)-Others
1	PFIND_DELTA_252	Yes	3183	3905	218|2965	235|3670	C	0.936	252.122531|258.142622(6 ppm)	N-SIDE(0.2); P(0.034); A(0.021); I(0.004); G(0.004);
IPM_L2H1
Rank	Mass Shift	Isotopic Label	Peptide Total	PSM Total	Peptide L|H	PSM L|H	Top1 Site	Top1 Probability	Accurate Mass	Site (Location /Probability)-Others
1	PFIND_DELTA_252	Yes	3502	4231	2471|1031	3048|1183	C	0.932	252.122432|258.142504(9 ppm)	N-SIDE(0.138); A(0.05); P(0.005); E(0.003); G(0.002); Q(0.001); I(0.001); N(0.001); S(0.001); V(0.001); M(0.001); L(0.001); D(0.001); Y(0.0); T(0.0);
2	PFIND_DELTA_268	Yes	276	384	212|64	309|75	C	0.43	268.118043|274.137986(31 ppm)	M(0.317); N-SIDE(0.272); A(0.126); P(0.023); S(0.019); L(0.013); I(0.013); T(0.01); V(0.01); G(0.01); E(0.006); D(0.006); H(0.003); Y(0.003); N(0.003); Q(0.003); F(0.003);
IPM_L5H1
Rank	Mass Shift	Isotopic Label	Peptide Total	PSM Total	Peptide L|H	PSM L|H	Top1 Site	Top1 Probability	Accurate Mass	Site (Location /Probability)-Others
1	PFIND_DELTA_252	Yes	3484	4245	3093|391	3818|427	C	0.921	252.12273|258.142294(94 ppm)	N-SIDE(0.141); A(0.05); P(0.006); E(0.003); S(0.003); N(0.002); T(0.002); G(0.002); M(0.002); I(0.002); L(0.002); V(0.001); Q(0.001); D(0.001); F(0.001); Y(0.001); H(0.0); K(0.0);
2	PFIND_DELTA_268	Yes	253	363	237|16	340|23	C	0.462	268.117858|274.137928(10 ppm)	M(0.265); N-SIDE(0.241); A(0.121); I(0.024); P(0.018); V(0.018); S(0.015); L(0.012); Y(0.012); T(0.009); E(0.009); D(0.009); N(0.006); Q(0.006); G(0.006); K(0.006); H(0.003); F(0.003);
IPM_L10H1
Rank	Mass Shift	Isotopic Label	Peptide Total	PSM Total	Peptide L|H	PSM L|H	Top1 Site	Top1 Probability	Accurate Mass	Site (Location /Probability)-Others
1	PFIND_DELTA_252	Yes	3990	4962	3778|212	4736|226	C	0.922	252.123442|258.142629(156 ppm)	N-SIDE(0.137); A(0.046); S(0.005); P(0.005); E(0.004); L(0.002); G(0.002); M(0.002); T(0.002); V(0.002); N(0.002); Q(0.002); I(0.001); D(0.001); W(0.001); H(0.001); Y(0.001); F(0.0); K(0.0); C-SIDE(0.0);
2	PFIND_DELTA_268	Yes	395	528	381|14	509|19	C	0.403	268.118816|274.138076(144 ppm)	M(0.303); N-SIDE(0.265); A(0.124); P(0.024); S(0.022); G(0.02); I(0.02); L(0.018); V(0.014); E(0.014); Q(0.01); Y(0.008); D(0.008); T(0.006); F(0.006); N(0.004);

### Sheet: Diff species
Human
Rank	Mass Shift	Isotopic Label	Peptide Total	PSM Total	Peptide L|H	PSM L|H	Top1 Site	Top1 Probability	Accurate Mass	Site (Location /Probability)-Others
1	PFIND_DELTA_252	Yes	3968	4666	1648|2320	1870|2796	C	0.94	252.122156|258.142198(14 ppm)	N-SIDE(0.124); A(0.034); P(0.007); E(0.004); G(0.003); L(0.003); V(0.002); N(0.002); Q(0.002); I(0.002); M(0.001); T(0.001); C-SIDE(0.001); Y(0.001); S(0.001); D(0.001);
2	PFIND_DELTA_268	Yes	330	429	144|186	189|240	M	0.349	268.116738|274.137439(94 ppm)	C(0.291); N-SIDE(0.222); A(0.138); G(0.042); S(0.037); I(0.032); P(0.021); L(0.021); E(0.011); V(0.011); N(0.011); F(0.011); Q(0.011); T(0.005); H(0.005); K(0.005);
Arabidopsis
Rank	Mass Shift	Isotopic Label	Peptide Total	PSM Total	Peptide L|H	PSM L|H	Top1 Site	Top1 Probability	Accurate Mass	Site (Location /Probability)-Others
1	PFIND_DELTA_252	Yes	3015	4098	1596|1419	2163|1935	C	0.959	252.121069|258.140795(67 ppm)	N-SIDE(0.121); A(0.019); H(0.008); M(0.004); G(0.003); V(0.001); E(0.001); L(0.001); S(0.001); F(0.0); C-SIDE(0.0); D(0.0); T(0.0); N(0.0);
2	PFIND_DELTA_268	Yes	414	566	179|235	255|311	C	0.51	268.116294|274.136243(30 ppm)	M(0.192); N-SIDE(0.145); A(0.133); L(0.024); G(0.02); T(0.02); V(0.016); E(0.016); Q(0.012); P(0.012); Y(0.008); F(0.008); I(0.008); S(0.008); H(0.004); D(0.004); N(0.004); K(0.004);
Worms
Rank	Mass Shift	Isotopic Label	Peptide Total	PSM Total	Peptide L|H	PSM L|H	Top1 Site	Top1 Probability	Accurate Mass	Site (Location /Probability)-Others
1	PFIND_DELTA_252	Yes	2518	3062	878|1640	997|2065	C	0.959	252.121819|258.141821(21 ppm)	N-SIDE(0.165); A(0.03); L(0.002); M(0.002); V(0.001); D(0.001); T(0.001); Q(0.001); H(0.001); E(0.001); C-SIDE(0.001); S(0.001);
2	PFIND_DELTA_268	Yes	174	221	39|135	48|173	C	0.604	268.11735|274.137315(27 ppm)	N-SIDE(0.333); M(0.125); A(0.104); L(0.042); S(0.042); V(0.021); D(0.021); P(0.021); F(0.021);
Mouse
Rank	Mass Shift	Isotopic Label	Peptide Total	PSM Total	Peptide L|H	PSM L|H	Top1 Site	Top1 Probability	Accurate Mass	Site (Location /Probability)-Others
1	PFIND_DELTA_252	Yes	4045	4995	1803|2242	2123|2872	C	0.929	252.121346|258.141388(14 ppm)	N-SIDE(0.125); A(0.052); P(0.004); L(0.003); V(0.002); M(0.002); D(0.001); G(0.001); C-SIDE(0.001); I(0.001); S(0.001); N(0.001); E(0.001); H(0.001); R(0.0); W(0.0); T(0.0);
2	PFIND_DELTA_268	Yes	347	436	117|230	134|302	C	0.418	268.116982|274.136998(19 ppm)	N-SIDE(0.246); M(0.179); A(0.149); S(0.06); P(0.045); V(0.037); G(0.022); D(0.022); L(0.022); Y(0.015); E(0.007); F(0.007); Q(0.007); H(0.007);
Fruit fly
Rank	Mass Shift	Isotopic Label	Peptide Total	PSM Total	Peptide L|H	PSM L|H	Top1 Site	Top1 Probability	Accurate Mass	Site (Location /Probability)-Others
1	PFIND_DELTA_252	Yes	2436	3187	1399|1037	1820|1367	C	0.963	252.122074|258.141973(38 ppm)	N-SIDE(0.18); A(0.028); M(0.002); V(0.002); N(0.001); P(0.001); K(0.001); L(0.001); I(0.001); S(0.001); H(0.001); D(0.001); T(0.001); E(0.001);
2	PFIND_DELTA_268	Yes	244	316	128|116	183|133	C	0.481	268.117849|274.137688(48 ppm)	N-SIDE(0.301); M(0.213); A(0.109); V(0.033); T(0.022); L(0.022); W(0.022); P(0.022); S(0.022); E(0.016); K(0.011); G(0.011); I(0.005); Q(0.005); Y(0.005);
E.coli
Rank	Mass Shift	Isotopic Label	Peptide Total	PSM Total	Peptide L|H	PSM L|H	Top1 Site	Top1 Probability	Accurate Mass	Site (Location /Probability)-Others
1	PFIND_DELTA_252	Yes	1271	2197	709|562	1218|979	C	0.948	252.121187|258.141413(15 ppm)	N-SIDE(0.15); A(0.031); G(0.004); H(0.004); T(0.003); M(0.002); V(0.002); E(0.002); I(0.002); F(0.001); S(0.001); K(0.001);
2	PFIND_DELTA_268	Yes	308	449	152|156	228|221	C	0.487	268.116703|274.136723(18 ppm)	N-SIDE(0.36); M(0.219); A(0.149); G(0.031); S(0.026); V(0.018); L(0.013); D(0.009); N(0.009); T(0.009); E(0.009); H(0.004); P(0.004); K(0.004); I(0.004); Q(0.004);
Rat
Rank	Mass Shift	Isotopic Label	Peptide Total	PSM Total	Peptide L|H	PSM L|H	Top1 Site	Top1 Probability	Accurate Mass	Site (Location /Probability)-Others
1	PFIND_DELTA_252	Yes	5151	7677	2574|2577	3854|3823	C	0.928	252.121935|258.14192(24 ppm)	N-SIDE(0.138); A(0.049); P(0.005); M(0.004); H(0.002); T(0.002); V(0.002); E(0.001); F(0.001); G(0.001); L(0.001); S(0.001); N(0.001); R(0.001); C-SIDE(0.001); I(0.001); Q(0.001); K(0.0); D(0.0); Y(0.0);
2	PFIND_DELTA_268	Yes	491	840	230|261	414|426	C	0.457	268.117134|274.13728(2 ppm)	M(0.229); N-SIDE(0.167); A(0.152); V(0.036); W(0.024); L(0.024); S(0.019); T(0.012); I(0.01); E(0.01); D(0.007); Y(0.005); N(0.005); H(0.002); G(0.002); P(0.002); K(0.002);
P.syringae
Rank	Mass Shift	Isotopic Label	Peptide Total	PSM Total	Peptide L|H	PSM L|H	Top1 Site	Top1 Probability	Accurate Mass	Site (Location /Probability)-Others
1	PFIND_DELTA_252	Yes	2258	2904	855|1403	1048|1856	C	0.966	252.122484|258.142671(9 ppm)	N-SIDE(0.132); A(0.018); M(0.007); Y(0.002); S(0.002); H(0.002); V(0.001); K(0.001); F(0.001); G(0.001);
2	PFIND_DELTA_268	Yes	406	516	114|292	146|370	C	0.418	268.11607|274.135972(38 ppm)	N-SIDE(0.329); M(0.247); A(0.158); L(0.034); V(0.027); S(0.021); Y(0.021); H(0.014); N(0.014); T(0.014); F(0.007); K(0.007); Q(0.007); G(0.007); D(0.007);
