## Supplementary Table 8 for "pChem: a modification-centric assessment tool for the performance of chemoproteomic probes"

### Sheet: Probe labeling conditions
Probe	Cell lines	Concentration	Incubation time	Temperture	Notes
IPM	293T	100μM	1h	RT
NPM	293T	100μM	1h	RT
ENE	293T	100μM	1h	RT
VSF	293T	100μM	1h	RT
PPMS	293T	100μM	1h	RT
STP	293T	100μM	1h	RT
NHS	293T	100μM	1h	RT
IPM\ENE\NPM	293T	100μM\100μM\100μM	1h	RT
Diazirine	293T	100μM	1h	RT	UV 4℃, 20min
AP(APEX)	293T	5mM	5 min	37℃	Reaction was performed in 293T cells expressing mito-targeting APEX and triggered by the addition of H2O2 (1mM, 1min)
AP(HRP)	Hela	2mM	20 min	RT	Reaction was triggered in vitro by HRP(4mg/ml) and H2O2(1mM) 1min
