## Supplementary Table 9 for "pChem: a modification-centric assessment tool for the performance of chemoproteomic probes"

### Sheet: File info.
Probes	File names	Instruments	Vendors	Laboratories	Species	Cell lines	ProteomeXchange #	Notes
IPM	QE_Plus_YJ_FL_50per_20190501_F1_R1.raw	QEplus1	Thermo	Yang	Human	293T	PXD027755	Rep1/This study
IPM	QE_Plus_YangJing_TCP_50per_20180725.raw	QEplus1	Thermo	Yang	Human	293T	PXD027755	Rep2/This study
IPM	QE_Plus_YangJing_TCP_IPM_50per_20181114.raw	QEplus1	Thermo	Yang	Human	293T	PXD027755	Rep3/This study
IPM	QE_Plus_YJ_FL_50per_20190501_F1_R1.raw	QEplus1	Thermo	Yang	Human	293T	PXD027758	This study
IPM	HFX_HJX_IPM_6-25_20200627_Gradient-Ver1_R.raw	HFX	Thermo	Yang	Human	293T	PXD027758	This study
IPM	fusion_FAIMS_480_500ng_Yangjing_HCDFT_75min_20210322_R2_F1.raw	480	Thermo	Yang	Human	293T	PXD027758	This study
IPM	Fusion3_YangJing_HJX_IPM_1_20210617_F1_R1.raw	Fusion	Thermo	Yang	Human	293T	PXD027758	This study
IPM	Lumos1_YangJ_IPM_1_500ng_150um_30cm_600nl_75min_20210615_R1.raw	Lumos1	Thermo	Yang	Human	293T	PXD027758	This study
IPM	5600_Yangjing_hejixiang_IPM_1ug_75min_20210324.wiff	5600	AB	Yang	Human	293T	PXD027758	This study
IPM	6600_YangJ_60min_IPM_1_10ulmin_top40_3ug_20210707.wiff	6600	AB	Yang	Human	293T	PXD027758	This study
IPM	9204_IPM_Slot1-21_1.d	TIM-tof	Bruker	Wong	Human	293T	PXD027758	This study
IPM	QE_Plus_YJ_LZM_L1H1_50per_20190725_F1_R1.raw	QEplus1	Thermo	Yang	Human	293T	PXD027762	Ref. 4
IPM	QE_Plus_YJ_LZM_L1H2_50per_20190725_F1_R1.raw	QEplus1	Thermo	Yang	Human	293T	PXD027762	Ref. 4
IPM	QE_Plus_YJ_LZM_L1H5_50per_20190725_F1_R1.raw	QEplus1	Thermo	Yang	Human	293T	PXD027762	Ref. 4
IPM	QE_Plus_YJ_LZM_L1H10_50per_20190725_F1_R1.raw	QEplus1	Thermo	Yang	Human	293T	PXD027762	Ref. 4
IPM	QE_Plus_YJ_LZM_L2H1_50per_20190725_F1_R1.raw	QEplus1	Thermo	Yang	Human	293T	PXD027762	Ref. 4
IPM	QE_Plus_YJ_LZM_L5H1_50per_20190725_F1_R1.raw	QEplus1	Thermo	Yang	Human	293T	PXD027762	Ref. 4
IPM	QE_Plus_YJ_LZM_L10H1_50per_20190725_F1_R1.raw	QEplus1	Thermo	Yang	Human	293T	PXD027762	Ref. 4
IPM	QE_Plus_YangJing_FL_Arabidopsis_thaliana_IPM_1_50per_20180602.raw	QEplus1	Thermo	Yang	Arabidopsis	-	PXD027767	This study
IPM	QE_Plus_YangJing_FL_IPM-SH_Caenorhabditis elegans_01_50per_20171202.raw	QEplus1	Thermo	Yang	Fruit fly	-	PXD027767	Ref. 68
IPM	QE_Plus_YangJing_TCP_Drosophila_melanogaster_366_Elution_50per_20171020.raw	QEplus1	Thermo	Yang	C.elegans	-	PXD027767	Ref. 43
IPM	QE_Plus_YangJing_FL_AmP_Escherichia coli_50per_20180423.raw	QEplus1	Thermo	Yang	E.coli	-	PXD027767	This study
IPM	HFX_LZM_IPM_1_Rattus norvegicus_20200914_Gradient-Ver1.raw	HFX	Thermo	Yang	Rat	CRL-1444	PXD027767	This study
IPM	QE_Plus_YangJing_TingCaiPing_LiverTissue_0_10ul_20170324.raw	QEplus1	Thermo	Yang	Mouse	-	PXD027767	Ref. 70
IPM	QE_Plus_YangJing_01_TCP_repeat_50per_20180727.raw	QEplus1	Thermo	Yang	P.syringae	-	PXD027767	Ref. 69
NPM	QE_Plus_YJ_HJX_NPM_PH8_50per_20190820_F1_R2.raw	QEplus1	Thermo	Yang	Human	293T	PXD027756	This study
ENE	QE_Plus_YJ_HJX_ENE8_50per_20191002_F1_R1.raw	QEplus1	Thermo	Yang	Human	293T	PXD027756	This study
VSF	HFX_YangJing_HJX_VSF_R1_20210319.raw	HFX	Thermo	Yang	Human	293T	PXD027756	This study
PPMS	QE_Plus_YJ_HJX_3_PPMS-P8_50per_20190822_F1_R1.raw	QEplus1	Thermo	Yang	Human	293T	PXD027756	This study
IPM\ENE\NPM	HFX_YangJing_HJX_IEP_R1_20210319.raw	HFX	Thermo	Yang	Human	293T	PXD027756	This study
STP	HFX_YangJing_HeJiXiang_STP-1_20210515_R1.raw	HFX	Thermo	Yang	Human	293T	PXD027789	This study
NHS	HFX_YangJing_HJX_NHS100_20210607_R1.raw	HFX	Thermo	Yang	Human	293T	PXD027789	This study
Diazirine	HFX_YangJing_HeJiXiang_Dia_1_20210401.raw	HFX	Thermo	Yang	Human	293T	PXD027591	This study
AP	QE_Plus_YangJing_APEX_L2_Elution_TCP_100per_20180815.raw	QEplus1	Thermo	Yang	Human	294T	PXD027591	APEX-catalyzed in situ labeling/This study
AP	QE_Plus_TCP_HRP_Tyr_20200113_F1_R1.raw	QEplus1	Thermo	Yang	Human	HeLa	PXD027591	HRP-catalyzed in vitro labeling/This study
DYn-2	SulfenQ_H2O2_LH_C1.raw	QEplus	Thermo	Yang	Human	RKO	PXD027764	Heavy=d6/Ref. 42
BTD	QE_Plus_YangJing_FL_SOH-55_50per_20170618.raw	QEplus	Thermo	Yang	Human	A549	PXD027764	Ref. 49
WyneC	QE_Plus_YangJing_WYne_C_TCP_50per_20180823_re.raw	Qeplus	Thermo	Yang	Human	A549	PXD027764	Ref. 50
WyneN	QE_Plus_YangJing_WYne_N_TCP_50per_20180823.raw	QEplus	Thermo	Yang	Human	A549	PXD027764	Ref. 50
WyneO	QE_Plus_YangJing_WYne_O_TCP_50per_20180823.raw	QEplus	Thermo	Yang	Human	A549	PXD027764	Ref. 50
DiaAlk	QE_Plus_YangJing_FL_ALK_50per_20170531.raw	QEplus	Thermo	Yang	Human	A549	PXD027764	Ref. 12
Ac4ManNAz	18_004_QK0507_200_20_A_01.raw	Lumos2	Thermo	Chen	Human	MCF7	-	Heavy=13C5, 15N1/Ref. 59
aHNE	RKO_aHNE_PC0h_BR1_T1.raw	QEplus2	Thermo	Liebler	Human	RKO	PXD027760	Ref. 55
aONE	JY_RKO_aONE_PC0h_20150419_BR1_T1.raw	QEplus2	Thermo	Liebler	Human	RKO	PXD007149	Ref. 24
